# Genomewide m^6^A mapping uncovers dynamic changes in the m^6^A epitranscriptome of cisplatin-treated apoptotic HeLa cells

**DOI:** 10.1101/2022.02.18.481057

**Authors:** Azime Akçaöz, Özge Tüncel, Ayşe Bengisu Gelmez, Buket Sağlam, İpek Erdoğan Vatansever, Bünyamin Akgül

## Abstract

Cisplatin, which is a traditional cancer therapeutic drug, induces apoptosis by modulating a diverse array of gene regulatory mechanisms. However, cisplatin-mediated changes in the m^6^A methylome is unknown. We employed m^6^A miCLIP-seq to investigate the effect of m^6^A methylation events under cisplatin-mediated apoptotic conditions in HeLa cells. Our high-resolution approach revealed numerous m^6^A marks on 972 target mRNAs with an enrichment on 132 apoptotic mRNAs. Following validation of site-specific m^6^A events on candidate RNAs, we tracked the fate of candidate mRNAs under *METTL3* knockdown and cisplatin treatment conditions. We detected perturbations in the translational efficiency of *PMAIP1* and *PHLDA1* transcripts based on the polysome profile analyses. Congruently, PMAIP1 and p53 amounts were dependent on METTL3. Additionally, cisplatin-mediated apoptosis was sensitized by *METTL3* knockdown. These results suggest that apoptotic pathways are modulated by m^6^A methylation events and METTL3-p53-PMAIP1 axis modulates cisplatin-mediated apoptosis in HeLa cells.
