## Supplemental Table 2 for "Genomewide m^6^A mapping uncovers dynamic changes in the m^6^A epitranscriptome of cisplatin-treated apoptotic HeLa cells"

### Sheet: Sayfa 1 - GEO analysis
GEO analysis
Biological process	Fold Encrihment	Raw P-value	FDR
ER overload response (GO:0006983)	9	0.000665	0.023
positive regulation of extrinsic apoptotic signaling pathway via death domain receptors (GO:1902043)	7.71	0.00116	0.0359
middle ear morphogenesis (GO:0042474)	7.56	0.000132	0.00562
regulation of production of miRNAs involved in gene silencing by miRNA (GO:1903798)	6.48	0.000794	0.0268
regulation of production of small RNA involved in gene silencing by RNA (GO:0070920)	6.17	0.000983	0.0316
cAMP metabolic process (GO:0046058)	5.89	0.0012	0.037
ER-nucleus signaling pathway (GO:0006984)	5.68	3.88e-05	0.00194
regulation of vascular associated smooth muscle cell migration (GO:1904752)	5.63	0.00146	0.0435
positive regulation of cilium assembly (GO:0045724)	5.4	0.00176	0.05
positive regulation of protein-containing complex disassembly (GO:0043243)	5.25	0.000157	0.0066
positive regulation of cardiac muscle hypertrophy (GO:0010613)	5.21	0.00088	0.0289
regulation of cardiac muscle hypertrophy (GO:0010611)	5.11	7.51e-06	0.000443
blood vessel endothelial cell migration (GO:0043534)	5.04	0.00104	0.0331
positive regulation of muscle hypertrophy (GO:0014742)	5.04	0.00104	0.033
positive regulation of bone mineralization (GO:0030501)	4.86	0.000261	0.0104
positive regulation of smooth muscle cell migration (GO:0014911)	4.86	0.000261	0.0104
regulation of muscle hypertrophy (GO:0014743)	4.84	1.23e-05	0.000683
negative regulation of epidermal growth factor receptor signaling pathway (GO:0042059)	4.6	0.000179	0.00738
negative regulation of organ growth (GO:0046621)	4.58	0.00169	0.0484
androgen receptor signaling pathway (GO:0030521)	4.55	0.000834	0.0278
protein targeting to vacuole (GO:0006623)	4.52	0.000415	0.0155
negative regulation of developmental growth (GO:0048640)	4.44	5.1e-08	5.04e-06
epidermal growth factor receptor signaling pathway (GO:0007173)	4.41	0.00024	0.00964
vesicle transport along microtubule (GO:0047496)	4.32	0.000554	0.0198
cerebral cortex cell migration (GO:0021795)	4.23	0.000637	0.0222
negative regulation of ERBB signaling pathway (GO:1901185)	4.15	0.000364	0.0138
establishment of protein localization to vacuole (GO:0072666)	4.15	0.000364	0.0138
regulation of smooth muscle cell migration (GO:0014910)	4.11	0.000105	0.00462
regulation of autophagy of mitochondrion (GO:1903146)	4.11	0.00147	0.0435
positive regulation of biomineralization (GO:0110151)	4.05	0.000833	0.0279
positive regulation of biomineral tissue development (GO:0070169)	4.05	0.000833	0.0278
regulation of bone mineralization (GO:0030500)	4.03	3.47e-05	0.00177
regulation of axon guidance (GO:1902667)	4.02	0.00167	0.0484
glycosyl compound biosynthetic process (GO:1901659)	4.02	0.00167	0.0483
positive regulation of intrinsic apoptotic signaling pathway (GO:2001244)	3.9	0.000306	0.0119
positive regulation of extrinsic apoptotic signaling pathway (GO:2001238)	3.89	0.00107	0.0338
post-embryonic development (GO:0009791)	3.88	1.48e-05	0.000806
endothelial cell migration (GO:0043542)	3.87	0.000175	0.00725
regulation of osteoblast differentiation (GO:0045667)	3.86	1.44e-06	0.000102
regulation of ossification (GO:0030278)	3.81	4.62e-10	7.74e-08
regulation of muscle adaptation (GO:0043502)	3.77	3.7e-05	0.00186
negative regulation of DNA binding (GO:0043392)	3.72	0.000775	0.0263
metaphase plate congression (GO:0051310)	3.67	0.00154	0.0451
vesicle cytoskeletal trafficking (GO:0099518)	3.6	0.00173	0.0495
regulation of substrate adhesion-dependent cell spreading (GO:1900024)	3.6	0.00173	0.0495
regulation of organ growth (GO:0046620)	3.6	3.37e-05	0.00172
positive regulation of ossification (GO:0045778)	3.6	0.000103	0.00454
regulation of heart growth (GO:0060420)	3.6	0.000554	0.0197
protein monoubiquitination (GO:0006513)	3.6	0.000554	0.0197
regulation of cardiac muscle tissue growth (GO:0055021)	3.6	0.000977	0.0315
cerebral cortex development (GO:0021987)	3.6	3.67e-06	0.000235
regulation of epidermal growth factor receptor signaling pathway (GO:0042058)	3.52	0.000128	0.00545
circadian regulation of gene expression (GO:0032922)	3.48	0.00122	0.0373
circadian rhythm (GO:0007623)	3.45	1.34e-06	9.73e-05
ERBB signaling pathway (GO:0038127)	3.44	0.00077	0.0262
vascular endothelial growth factor receptor signaling pathway (GO:0048010)	3.44	0.00077	0.0262
negative regulation of MAP kinase activity (GO:0043407)	3.41	0.000487	0.0177
central nervous system neuron development (GO:0021954)	3.38	0.000309	0.012
regulation of dendrite morphogenesis (GO:0048814)	3.38	0.000112	0.00485
protein localization to vacuole (GO:0072665)	3.38	0.00151	0.0444
response to osmotic stress (GO:0006970)	3.32	0.000599	0.0211
ephrin receptor signaling pathway (GO:0048013)	3.27	0.000419	0.0155
regulation of biomineralization (GO:0110149)	3.25	0.000265	0.0105
regulation of ERBB signaling pathway (GO:1901184)	3.25	0.000265	0.0105
regulation of biomineral tissue development (GO:0070167)	3.25	0.000265	0.0104
organelle transport along microtubule (GO:0072384)	3.24	0.000733	0.0252
peptidyl-threonine modification (GO:0018210)	3.24	0.000733	0.0251
positive regulation of smooth muscle cell proliferation (GO:0048661)	3.19	0.000509	0.0183
negative regulation of ossification (GO:0030279)	3.13	0.00156	0.0454
chondrocyte differentiation (GO:0002062)	3.09	0.00107	0.0339
positive regulation of axonogenesis (GO:0050772)	3.05	0.000741	0.0254
epithelial cell migration (GO:0010631)	3.05	0.00118	0.0363
regulation of dendrite development (GO:0050773)	3.05	1.34e-05	0.000735
pallium development (GO:0021543)	3.03	3.79e-06	0.000241
positive regulation of apoptotic signaling pathway (GO:2001235)	3.02	4.15e-06	0.000261
positive regulation of epithelial cell proliferation (GO:0050679)	3.01	1.84e-06	0.000127
regulation of extrinsic apoptotic signaling pathway (GO:2001236)	2.99	1.75e-05	0.000946
regulation of developmental growth (GO:0048638)	2.99	3.79e-10	6.48e-08
positive regulation of cell morphogenesis involved in differentiation (GO:0010770)	2.95	2.08e-05	0.00111
epithelium migration (GO:0090132)	2.95	0.00154	0.045
regulation of axonogenesis (GO:0050770)	2.93	4.44e-06	0.000278
mesonephros development (GO:0001823)	2.91	0.00168	0.0483
hindbrain development (GO:0030902)	2.89	4.22e-05	0.00209
regulation of protein-containing complex disassembly (GO:0043244)	2.88	0.000344	0.0131
negative regulation of extrinsic apoptotic signaling pathway (GO:2001237)	2.85	0.000858	0.0285
negative regulation of cell morphogenesis involved in differentiation (GO:0010771)	2.84	0.00136	0.0408
regulation of cell morphogenesis involved in differentiation (GO:0010769)	2.82	2.15e-08	2.33e-06
positive regulation of reactive oxygen species metabolic process (GO:2000379)	2.81	0.00147	0.0436
lysosomal transport (GO:0007041)	2.75	0.00173	0.0494
cerebellum development (GO:0021549)	2.75	0.00119	0.0365
regulation of epithelial cell proliferation (GO:0050678)	2.75	1.93e-08	2.15e-06
positive regulation of mitotic cell cycle (GO:0045931)	2.73	0.000126	0.00537
metencephalon development (GO:0022037)	2.72	0.000879	0.0291
regulation of glucose metabolic process (GO:0010906)	2.72	0.000879	0.029
telencephalon development (GO:0021537)	2.72	1.04e-06	7.67e-05
regulation of epithelial cell migration (GO:0010632)	2.71	7.07e-06	0.000419
anatomical structure maturation (GO:0071695)	2.7	0.000449	0.0166
regulation of smooth muscle cell proliferation (GO:0048660)	2.7	0.000449	0.0165
vacuolar transport (GO:0007034)	2.7	0.000309	0.0119
mesenchymal cell differentiation (GO:0048762)	2.7	0.000213	0.00866
steroid hormone mediated signaling pathway (GO:0043401)	2.7	0.00095	0.0308
nuclear-transcribed mRNA catabolic process, nonsense-mediated decay (GO:0000184)	2.7	0.00095	0.0307
positive regulation of epithelial cell migration (GO:0010634)	2.7	0.000309	0.0119
regulation of muscle tissue development (GO:1901861)	2.68	0.000484	0.0176
limbic system development (GO:0021761)	2.68	0.00149	0.0442
ameboidal-type cell migration (GO:0001667)	2.67	0.000118	0.00505
regulation of cell size (GO:0008361)	2.66	6.04e-05	0.00285
positive regulation of neuron projection development (GO:0010976)	2.64	9.17e-07	6.89e-05
regulation of extent of cell growth (GO:0061387)	2.63	0.00174	0.0494
negative regulation of growth (GO:0045926)	2.61	9.75e-06	0.000554
rhythmic process (GO:0048511)	2.59	3.5e-06	0.000228
ear morphogenesis (GO:0042471)	2.59	0.00138	0.0411
negative regulation of protein serine/threonine kinase activity (GO:0071901)	2.58	0.00102	0.0325
regulation of striated muscle tissue development (GO:0016202)	2.58	0.00102	0.0324
positive regulation of cell projection organization (GO:0031346)	2.57	2.92e-08	3.06e-06
microtubule-based transport (GO:0099111)	2.57	0.000216	0.00879
mitotic nuclear division (GO:0140014)	2.57	0.00075	0.0256
regulation of small GTPase mediated signal transduction (GO:0051056)	2.57	6.92e-07	5.46e-05
response to reactive oxygen species (GO:0000302)	2.56	0.000152	0.00639
translational initiation (GO:0006413)	2.55	0.000805	0.027
response to carbohydrate (GO:0009743)	2.55	0.000327	0.0125
negative regulation of cell development (GO:0010721)	2.54	6.03e-07	4.8e-05
positive regulation of GTPase activity (GO:0043547)	2.54	4.77e-08	4.78e-06
intracellular receptor signaling pathway (GO:0030522)	2.53	0.000115	0.00496
cellular response to steroid hormone stimulus (GO:0071383)	2.53	0.000237	0.00959
regulation of neuron projection development (GO:0010975)	2.53	7e-10	1.11e-07
response to hexose (GO:0009746)	2.52	0.000925	0.0303
regulation of GTPase activity (GO:0043087)	2.51	3.3e-09	4.27e-07
cytoskeleton-dependent intracellular transport (GO:0030705)	2.51	0.00036	0.0137
regulation of muscle organ development (GO:0048634)	2.5	0.00134	0.0405
negative regulation of binding (GO:0051100)	2.5	0.000527	0.0189
lung development (GO:0030324)	2.5	0.000527	0.0189
negative regulation of neuron differentiation (GO:0045665)	2.5	6.44e-05	0.003
transport along microtubule (GO:0010970)	2.48	0.00113	0.0352
cartilage development (GO:0051216)	2.47	0.000567	0.02
positive regulation of cell migration (GO:0030335)	2.46	3.41e-09	4.35e-07
forebrain development (GO:0030900)	2.45	2.19e-07	1.9e-05
negative regulation of neuron projection development (GO:0010977)	2.45	0.00172	0.0493
cellular response to acid chemical (GO:0071229)	2.45	0.000158	0.00659
regulation of generation of precursor metabolites and energy (GO:0043467)	2.45	0.00121	0.0372
respiratory tube development (GO:0030323)	2.44	0.000615	0.0216
regulation of endothelial cell migration (GO:0010594)	2.41	0.00131	0.0396
regulation of MAP kinase activity (GO:0043405)	2.41	2.91e-06	0.000192
negative regulation of cell projection organization (GO:0031345)	2.41	0.000671	0.0231
positive regulation of cell growth (GO:0030307)	2.4	0.000977	0.0315
regulation of apoptotic signaling pathway (GO:2001233)	2.39	3.66e-07	3.04e-05
regulation of plasma membrane bounded cell projection organization (GO:0120035)	2.39	3.44e-11	7.71e-09
mesenchyme development (GO:0060485)	2.39	0.000204	0.00839
respiratory system development (GO:0060541)	2.39	0.000386	0.0145
regulation of intrinsic apoptotic signaling pathway (GO:2001242)	2.39	0.00142	0.0424
regulation of neuron differentiation (GO:0045664)	2.38	7.6e-11	1.55e-08
regulation of peptidyl-tyrosine phosphorylation (GO:0050730)	2.38	9.73e-05	0.00435
positive regulation of cell motility (GO:2000147)	2.38	5.11e-09	6.35e-07
regulation of mitochondrion organization (GO:0010821)	2.37	0.000559	0.0198
positive regulation of neuron differentiation (GO:0045666)	2.37	1.15e-06	8.47e-05
regulation of cell projection organization (GO:0031344)	2.36	8.35e-11	1.68e-08
positive regulation of programmed cell death (GO:0043068)	2.35	2.16e-10	3.86e-08
axon guidance (GO:0007411)	2.35	7.73e-05	0.00356
positive regulation of apoptotic process (GO:0043065)	2.34	5.43e-10	8.91e-08
cellular response to peptide (GO:1901653)	2.34	9.2e-06	0.000529
regulation of actin cytoskeleton organization (GO:0032956)	2.33	5.88e-06	0.000356
regulation of cell cycle G1/S phase transition (GO:1902806)	2.33	0.00123	0.0376
regulation of cellular component size (GO:0032535)	2.33	2.25e-06	0.000153
negative regulation of cell growth (GO:0030308)	2.32	0.000941	0.0306
regulation of cell morphogenesis (GO:0022604)	2.32	6.3e-08	6.11e-06
neuron projection guidance (GO:0097485)	2.32	8.6e-05	0.0039
negative regulation of neurogenesis (GO:0050768)	2.32	4.69e-05	0.00228
cellular response to peptide hormone stimulus (GO:0071375)	2.31	8.94e-05	0.00404
positive regulation of cellular component movement (GO:0051272)	2.31	1.44e-08	1.65e-06
positive regulation of cell development (GO:0010720)	2.3	1.58e-08	1.8e-06
regulation of Ras protein signal transduction (GO:0046578)	2.3	0.00104	0.0331
regulation of chemotaxis (GO:0050920)	2.29	0.000659	0.0229
positive regulation of locomotion (GO:0040017)	2.29	2.09e-08	2.28e-06
positive regulation of cell cycle process (GO:0090068)	2.28	5.9e-05	0.00279
positive regulation of cell death (GO:0010942)	2.27	4.71e-10	7.81e-08
regulation of cell development (GO:0060284)	2.27	3.35e-13	1.24e-10
response to ketone (GO:1901654)	2.27	0.00134	0.0403
positive regulation of neurogenesis (GO:0050769)	2.26	3.42e-07	2.87e-05
negative regulation of kinase activity (GO:0033673)	2.26	0.000288	0.0113
positive regulation of developmental growth (GO:0048639)	2.26	0.00167	0.0482
regulation of neurogenesis (GO:0050767)	2.25	2.32e-11	5.35e-09
regulation of cell-substrate adhesion (GO:0010810)	2.24	0.00103	0.0328
kidney development (GO:0001822)	2.23	0.000182	0.00749
negative regulation of nervous system development (GO:0051961)	2.23	8.3e-05	0.0038
renal system development (GO:0072001)	2.23	0.00014	0.00589
positive regulation of MAP kinase activity (GO:0043406)	2.23	0.000248	0.00996
regulation of cell cycle phase transition (GO:1901987)	2.22	1.61e-06	0.000113
negative regulation of transcription by RNA polymerase II (GO:0000122)	2.22	1.65e-11	4.1e-09
cellular response to external stimulus (GO:0071496)	2.21	2.09e-05	0.00111
regulation of growth (GO:0040008)	2.21	4.23e-09	5.34e-07
activation of protein kinase activity (GO:0032147)	2.21	4.95e-05	0.00239
axonogenesis (GO:0007409)	2.21	1.83e-05	0.00098
positive regulation of cell cycle (GO:0045787)	2.21	1.34e-05	0.000738
blood vessel development (GO:0001568)	2.21	8.02e-07	6.17e-05
cellular response to lipid (GO:0071396)	2.2	3.33e-07	2.81e-05
vasculature development (GO:0001944)	2.2	4.74e-07	3.83e-05
transmembrane receptor protein tyrosine kinase signaling pathway (GO:0007169)	2.2	4.74e-07	3.81e-05
regulation of muscle system process (GO:0090257)	2.2	0.000668	0.0231
regulation of actin filament-based process (GO:0032970)	2.19	1.08e-05	0.000608
connective tissue development (GO:0061448)	2.19	0.000918	0.0301
negative regulation of catabolic process (GO:0009895)	2.19	0.000101	0.00448
neuron projection morphogenesis (GO:0048812)	2.19	1.24e-06	9.05e-05
neuron projection development (GO:0031175)	2.19	1.11e-08	1.29e-06
positive regulation of nervous system development (GO:0051962)	2.18	3.52e-07	2.94e-05
regulation of nervous system development (GO:0051960)	2.17	2.07e-11	4.92e-09
negative regulation of protein kinase activity (GO:0006469)	2.17	0.000994	0.0319
plasma membrane bounded cell projection morphogenesis (GO:0120039)	2.17	1.41e-06	0.000101
response to steroid hormone (GO:0048545)	2.17	8.59e-05	0.00391
negative regulation of apoptotic signaling pathway (GO:2001234)	2.16	0.00104	0.0329
microtubule-based movement (GO:0007018)	2.16	0.000489	0.0177
cardiovascular system development (GO:0072358)	2.16	1.02e-06	7.55e-05
positive regulation of growth (GO:0045927)	2.15	0.000502	0.0182
cell projection morphogenesis (GO:0048858)	2.15	1.64e-06	0.000115
axon development (GO:0061564)	2.13	2.41e-05	0.00126
head development (GO:0060322)	2.13	3.21e-09	4.19e-07
urogenital system development (GO:0001655)	2.12	0.000292	0.0114
brain development (GO:0007420)	2.12	1.1e-08	1.29e-06
regulation of anatomical structure size (GO:0090066)	2.11	2.42e-06	0.000163
cellular response to hormone stimulus (GO:0032870)	2.11	3e-07	2.55e-05
positive regulation of DNA-binding transcription factor activity (GO:0051091)	2.1	0.000801	0.027
regulation of cell migration (GO:0030334)	2.1	9.04e-10	1.41e-07
negative regulation of transferase activity (GO:0051348)	2.1	0.000475	0.0173
regulation of mitotic cell cycle phase transition (GO:1901990)	2.1	2.83e-05	0.00146
cellular response to abiotic stimulus (GO:0071214)	2.1	0.000418	0.0156
cellular response to environmental stimulus (GO:0104004)	2.1	0.000418	0.0155
regulation of cell growth (GO:0001558)	2.09	2.91e-05	0.00149
negative regulation of cellular catabolic process (GO:0031330)	2.09	0.0011	0.0344
regulation of actin filament organization (GO:0110053)	2.09	0.000647	0.0225
cell morphogenesis involved in neuron differentiation (GO:0048667)	2.09	1.78e-05	0.000959
RNA catabolic process (GO:0006401)	2.07	0.00156	0.0453
positive regulation of hydrolase activity (GO:0051345)	2.07	2.93e-08	3.05e-06
cell morphogenesis involved in differentiation (GO:0000904)	2.06	2.2e-06	0.000149
cell part morphogenesis (GO:0032990)	2.06	6.86e-06	0.000411
positive regulation of transferase activity (GO:0051347)	2.06	1.89e-07	1.66e-05
blood vessel morphogenesis (GO:0048514)	2.04	6.72e-05	0.00311
response to antibiotic (GO:0046677)	2.04	0.000504	0.0182
positive regulation of kinase activity (GO:0033674)	2.04	1.35e-06	9.71e-05
microtubule cytoskeleton organization (GO:0000226)	2.03	2.11e-05	0.00112
regulation of cytoskeleton organization (GO:0051493)	2.03	3.74e-06	0.000238
regulation of translation (GO:0006417)	2.03	0.000205	0.0084
cellular response to organonitrogen compound (GO:0071417)	2.03	1.83e-06	0.000127
positive regulation of cell differentiation (GO:0045597)	2.03	7.64e-10	1.2e-07
regulation of cell motility (GO:2000145)	2.03	3.17e-09	4.17e-07
cellular response to oxygen-containing compound (GO:1901701)	2.03	1.34e-10	2.57e-08
enzyme linked receptor protein signaling pathway (GO:0007167)	2.02	2.24e-07	1.94e-05
tube morphogenesis (GO:0035239)	2.02	7.56e-07	5.87e-05
response to peptide (GO:1901652)	2.02	2.34e-05	0.00123
negative regulation of phosphorylation (GO:0042326)	2.02	4.97e-05	0.00239
cellular response to extracellular stimulus (GO:0031668)	2.02	0.00125	0.0382
positive regulation of protein kinase activity (GO:0045860)	2.01	9.54e-06	0.000547
cellular response to organic cyclic compound (GO:0071407)	2.01	1.09e-05	0.00061
regulation of mitotic cell cycle (GO:0007346)	2.01	5.2e-07	4.16e-05
regulation of anatomical structure morphogenesis (GO:0022603)	2.01	1.87e-10	3.43e-08
positive regulation of cellular component biogenesis (GO:0044089)	2	1.02e-05	0.000578
negative regulation of cellular component movement (GO:0051271)	1.99	0.000824	0.0276
regulation of DNA-binding transcription factor activity (GO:0051090)	1.99	9.92e-05	0.00442
supramolecular fiber organization (GO:0097435)	1.99	6.14e-05	0.00288
regulation of locomotion (GO:0040012)	1.99	1.86e-09	2.67e-07
cellular response to nitrogen compound (GO:1901699)	1.98	2.01e-06	0.000137
negative regulation of locomotion (GO:0040013)	1.98	0.000991	0.0318
regulation of protein serine/threonine kinase activity (GO:0071900)	1.98	2.66e-05	0.00139
regulation of cell adhesion (GO:0030155)	1.97	9.74e-07	7.24e-05
regulation of cell cycle process (GO:0010564)	1.97	2.99e-07	2.56e-05
negative regulation of protein modification process (GO:0031400)	1.97	6.94e-06	0.000414
cognition (GO:0050890)	1.97	0.00119	0.0365
positive regulation of catalytic activity (GO:0043085)	1.97	7.83e-13	2.6e-10
regulation of cellular component movement (GO:0051270)	1.97	3.38e-09	4.34e-07
regulation of system process (GO:0044057)	1.96	9.59e-06	0.000547
angiogenesis (GO:0001525)	1.96	0.00137	0.0411
tube development (GO:0035295)	1.96	9.1e-08	8.53e-06
regulation of protein kinase activity (GO:0045859)	1.96	2.99e-07	2.57e-05
negative regulation of protein phosphorylation (GO:0001933)	1.95	0.000258	0.0103
positive regulation of cellular catabolic process (GO:0031331)	1.95	0.000568	0.02
negative regulation of cellular macromolecule biosynthetic process (GO:2000113)	1.95	2.71e-12	7.83e-10
response to peptide hormone (GO:0043434)	1.95	0.000341	0.013
microtubule-based process (GO:0007017)	1.95	3.4e-06	0.000223
regulation of autophagy (GO:0010506)	1.95	0.0011	0.0345
negative regulation of cell differentiation (GO:0045596)	1.94	1.78e-06	0.000124
negative regulation of multicellular organismal process (GO:0051241)	1.94	3.06e-10	5.35e-08
negative regulation of developmental process (GO:0051093)	1.94	2.93e-08	3.03e-06
negative regulation of cellular component organization (GO:0051129)	1.94	1.49e-06	0.000105
negative regulation of cell communication (GO:0010648)	1.94	1.69e-11	4.15e-09
negative regulation of signal transduction (GO:0009968)	1.94	1.28e-10	2.49e-08
regulation of kinase activity (GO:0043549)	1.93	7.67e-08	7.31e-06
neuron development (GO:0048666)	1.93	3.18e-07	2.7e-05
positive regulation of molecular function (GO:0044093)	1.93	4.9e-15	3.25e-12
negative regulation of macromolecule biosynthetic process (GO:0010558)	1.93	1.61e-12	4.93e-10
negative regulation of signaling (GO:0023057)	1.93	1.89e-11	4.56e-09
regulation of transferase activity (GO:0051338)	1.93	1.27e-08	1.47e-06
central nervous system development (GO:0007417)	1.93	2.87e-08	3.02e-06
negative regulation of intracellular signal transduction (GO:1902532)	1.92	8.25e-05	0.00378
chemotaxis (GO:0006935)	1.92	4.41e-05	0.00217
regulation of cell differentiation (GO:0045595)	1.92	6.36e-15	3.9e-12
positive regulation of cellular component organization (GO:0051130)	1.92	3.35e-10	5.8e-08
transcription, DNA-templated (GO:0006351)	1.92	6.84e-06	0.000411
skeletal system development (GO:0001501)	1.92	8.43e-05	0.00384
transcription by RNA polymerase II (GO:0006366)	1.92	0.000109	0.00476
negative regulation of RNA metabolic process (GO:0051253)	1.92	3.11e-11	7.08e-09
RNA biosynthetic process (GO:0032774)	1.92	7.74e-06	0.000453
nucleic acid-templated transcription (GO:0097659)	1.92	7.03e-06	0.000418
generation of neurons (GO:0048699)	1.92	1.38e-12	4.3e-10
taxis (GO:0042330)	1.92	4.56e-05	0.00223
negative regulation of cell cycle process (GO:0010948)	1.91	0.00164	0.0475
negative regulation of phosphate metabolic process (GO:0045936)	1.91	3.77e-05	0.00189
positive regulation of cell adhesion (GO:0045785)	1.91	0.000464	0.017
cell morphogenesis (GO:0000902)	1.91	3.43e-06	0.000224
regulation of binding (GO:0051098)	1.91	0.000874	0.0289
regulation of cell cycle (GO:0051726)	1.91	5.49e-10	8.93e-08
negative regulation of phosphorus metabolic process (GO:0010563)	1.9	3.86e-05	0.00193
regulation of cellular protein localization (GO:1903827)	1.9	4.94e-05	0.00239
actin cytoskeleton organization (GO:0030036)	1.9	0.000121	0.00519
negative regulation of cellular biosynthetic process (GO:0031327)	1.9	3.58e-12	1e-09
cellular response to drug (GO:0035690)	1.9	0.000626	0.0219
embryonic organ development (GO:0048568)	1.89	0.000306	0.0119
negative regulation of transcription, DNA-templated (GO:0045892)	1.89	1.11e-09	1.64e-07
response to acid chemical (GO:0001101)	1.89	0.00152	0.0447
regulation of supramolecular fiber organization (GO:1902903)	1.89	0.000937	0.0306
response to oxidative stress (GO:0006979)	1.88	0.00111	0.0345
negative regulation of biosynthetic process (GO:0009890)	1.88	5.35e-12	1.42e-09
negative regulation of nucleic acid-templated transcription (GO:1903507)	1.88	9.33e-10	1.44e-07
negative regulation of RNA biosynthetic process (GO:1902679)	1.88	9.64e-10	1.48e-07
posttranscriptional regulation of gene expression (GO:0010608)	1.88	9.46e-05	0.00426
regulation of cellular amide metabolic process (GO:0034248)	1.88	0.000534	0.0191
negative regulation of nucleobase-containing compound metabolic process (GO:0045934)	1.87	3.98e-11	8.8e-09
cytoskeleton organization (GO:0007010)	1.87	1.97e-08	2.18e-06
regulation of intracellular signal transduction (GO:1902531)	1.87	4.37e-13	1.51e-10
in utero embryonic development (GO:0001701)	1.87	0.0015	0.0442
neurogenesis (GO:0022008)	1.87	3.82e-12	1.05e-09
gland development (GO:0048732)	1.86	0.000748	0.0256
negative regulation of gene expression (GO:0010629)	1.85	1.16e-12	3.69e-10
anatomical structure formation involved in morphogenesis (GO:0048646)	1.85	9.22e-07	6.89e-05
response to oxygen-containing compound (GO:1901700)	1.85	2.18e-11	5.1e-09
response to lipid (GO:0033993)	1.84	1.45e-06	0.000102
regulation of developmental process (GO:0050793)	1.84	1.3e-18	2.59e-15
chordate embryonic development (GO:0043009)	1.84	4.92e-05	0.00239
regulation of MAPK cascade (GO:0043408)	1.83	1.34e-05	0.000736
regulation of cellular component organization (GO:0051128)	1.83	1.48e-17	2.62e-14
negative regulation of cell cycle (GO:0045786)	1.83	0.000109	0.00478
actin filament-based process (GO:0030029)	1.83	0.000109	0.00476
regulation of multicellular organismal development (GO:2000026)	1.83	4e-14	1.93e-11
positive regulation of MAPK cascade (GO:0043410)	1.83	0.000221	0.00895
morphogenesis of an epithelium (GO:0002009)	1.82	0.00094	0.0307
embryo development ending in birth or egg hatching (GO:0009792)	1.82	4.2e-05	0.00208
signal transduction by protein phosphorylation (GO:0023014)	1.82	0.00173	0.0493
positive regulation of developmental process (GO:0051094)	1.82	2.37e-09	3.31e-07
regulation of transcription by RNA polymerase II (GO:0006357)	1.82	4.03e-15	2.79e-12
animal organ morphogenesis (GO:0009887)	1.81	7.56e-07	5.9e-05
negative regulation of response to stimulus (GO:0048585)	1.81	8.58e-11	1.71e-08
circulatory system development (GO:0072359)	1.8	4.88e-06	0.000301
cellular response to growth factor stimulus (GO:0071363)	1.8	0.000462	0.017
regulation of catabolic process (GO:0009894)	1.8	7.22e-07	5.66e-05
positive regulation of transcription by RNA polymerase II (GO:0045944)	1.8	4.07e-08	4.1e-06
neuron differentiation (GO:0030182)	1.8	6.05e-07	4.79e-05
regulation of organelle organization (GO:0033043)	1.8	9.7e-09	1.14e-06
regulation of cellular catabolic process (GO:0031329)	1.79	7.51e-06	0.000441
regulation of cellular localization (GO:0060341)	1.79	1.23e-05	0.000684
positive regulation of organelle organization (GO:0010638)	1.79	0.000106	0.00463
response to wounding (GO:0009611)	1.79	0.000238	0.00961
response to hormone (GO:0009725)	1.78	3.87e-06	0.000244
response to growth factor (GO:0070848)	1.78	0.000442	0.0164
cell projection organization (GO:0030030)	1.78	1.96e-07	1.71e-05
regulation of apoptotic process (GO:0042981)	1.78	1.04e-09	1.56e-07
intracellular signal transduction (GO:0035556)	1.78	1.58e-10	2.96e-08
plasma membrane bounded cell projection organization (GO:0120036)	1.78	3.74e-07	3.08e-05
wound healing (GO:0042060)	1.77	0.00115	0.0357
positive regulation of phosphorylation (GO:0042327)	1.76	8.51e-07	6.48e-05
cellular response to endogenous stimulus (GO:0071495)	1.76	1.87e-07	1.68e-05
regulation of programmed cell death (GO:0043067)	1.76	2.7e-09	3.74e-07
regulation of cellular component biogenesis (GO:0044087)	1.76	4.66e-06	0.000291
positive regulation of protein modification process (GO:0031401)	1.76	1.52e-07	1.37e-05
embryo development (GO:0009790)	1.75	2.47e-06	0.000164
sensory organ development (GO:0007423)	1.75	0.000564	0.02
response to organic cyclic compound (GO:0014070)	1.75	8.77e-06	0.000508
positive regulation of protein phosphorylation (GO:0001934)	1.75	3.51e-06	0.000227
cellular component morphogenesis (GO:0032989)	1.75	2.87e-05	0.00148
nucleobase-containing compound biosynthetic process (GO:0034654)	1.74	1.41e-06	0.000101
behavior (GO:0007610)	1.74	0.000414	0.0155
positive regulation of transcription, DNA-templated (GO:0045893)	1.74	5.36e-09	6.62e-07
regulation of hydrolase activity (GO:0051336)	1.74	1.78e-07	1.6e-05
response to organonitrogen compound (GO:0010243)	1.73	4.85e-06	0.000302
negative regulation of nitrogen compound metabolic process (GO:0051172)	1.73	2.27e-13	8.8e-11
regulation of protein modification process (GO:0031399)	1.73	2.07e-10	3.74e-08
positive regulation of phosphorus metabolic process (GO:0010562)	1.73	8.86e-07	6.71e-05
positive regulation of phosphate metabolic process (GO:0045937)	1.73	8.86e-07	6.68e-05
response to extracellular stimulus (GO:0009991)	1.73	0.000864	0.0287
viral process (GO:0016032)	1.73	0.000198	0.00817
negative regulation of cellular metabolic process (GO:0031324)	1.72	2.44e-14	1.25e-11
movement of cell or subcellular component (GO:0006928)	1.72	1.92e-08	2.16e-06
positive regulation of intracellular signal transduction (GO:1902533)	1.71	6.28e-06	0.000379
negative regulation of macromolecule metabolic process (GO:0010605)	1.71	1.88e-14	1e-11
negative regulation of apoptotic process (GO:0043066)	1.71	2.95e-05	0.00151
regulation of cell death (GO:0010941)	1.7	6.46e-09	7.85e-07
cell migration (GO:0016477)	1.7	2.32e-05	0.00122
response to nitrogen compound (GO:1901698)	1.7	5.36e-06	0.000327
cell cycle (GO:0007049)	1.7	3.85e-07	3.16e-05
negative regulation of protein metabolic process (GO:0051248)	1.7	3.61e-06	0.000233
regulation of multicellular organismal process (GO:0051239)	1.7	1.09e-16	1.74e-13
negative regulation of metabolic process (GO:0009892)	1.69	3.13e-15	2.26e-12
negative regulation of cell population proliferation (GO:0008285)	1.69	0.000369	0.0139
protein modification by small protein conjugation (GO:0032446)	1.69	0.000155	0.00649
negative regulation of cellular protein metabolic process (GO:0032269)	1.69	1.06e-05	0.0006
tissue morphogenesis (GO:0048729)	1.69	0.00131	0.0396
positive regulation of cell population proliferation (GO:0008284)	1.68	5.09e-05	0.00244
positive regulation of nucleic acid-templated transcription (GO:1903508)	1.68	2.7e-08	2.89e-06
positive regulation of RNA biosynthetic process (GO:1902680)	1.68	2.74e-08	2.91e-06
positive regulation of macromolecule biosynthetic process (GO:0010557)	1.68	1.56e-09	2.25e-07
negative regulation of programmed cell death (GO:0043069)	1.68	6.54e-05	0.00304
nervous system development (GO:0007399)	1.67	1.43e-11	3.62e-09
regulation of phosphorylation (GO:0042325)	1.67	5.59e-08	5.5e-06
positive regulation of RNA metabolic process (GO:0051254)	1.67	2.02e-08	2.22e-06
cell cycle process (GO:0022402)	1.67	3.51e-05	0.00177
regulation of protein phosphorylation (GO:0001932)	1.66	4e-07	3.26e-05
embryonic morphogenesis (GO:0048598)	1.66	0.00157	0.0455
cell development (GO:0048468)	1.66	8.12e-08	7.65e-06
positive regulation of multicellular organismal process (GO:0051240)	1.66	2.45e-08	2.63e-06
heterocycle biosynthetic process (GO:0018130)	1.66	7.87e-06	0.000459
positive regulation of cellular protein metabolic process (GO:0032270)	1.65	1.07e-07	9.97e-06
symbiotic process (GO:0044403)	1.65	0.000308	0.012
anatomical structure morphogenesis (GO:0009653)	1.65	4.06e-10	6.87e-08
locomotion (GO:0040011)	1.65	2.43e-06	0.000163
cellular macromolecule biosynthetic process (GO:0034645)	1.65	5.94e-08	5.8e-06
positive regulation of nucleobase-containing compound metabolic process (GO:0045935)	1.65	7.42e-09	8.95e-07
regulation of phosphorus metabolic process (GO:0051174)	1.65	1.91e-08	2.16e-06
mitotic cell cycle process (GO:1903047)	1.65	0.00146	0.0435
macromolecule biosynthetic process (GO:0009059)	1.64	3.64e-08	3.69e-06
regulation of molecular function (GO:0065009)	1.64	6.18e-14	2.81e-11
regulation of catalytic activity (GO:0050790)	1.64	1.23e-10	2.42e-08
positive regulation of biosynthetic process (GO:0009891)	1.64	3.03e-09	4.09e-07
regulation of phosphate metabolic process (GO:0019220)	1.64	3.61e-08	3.69e-06
mitotic cell cycle (GO:0000278)	1.64	0.000801	0.027
positive regulation of cellular biosynthetic process (GO:0031328)	1.63	6.33e-09	7.76e-07
response to endogenous stimulus (GO:0009719)	1.63	8.49e-07	6.5e-05
protein ubiquitination (GO:0016567)	1.63	0.0011	0.0345
chromosome organization (GO:0051276)	1.63	4.41e-05	0.00217
interspecies interaction between organisms (GO:0044419)	1.63	0.000302	0.0118
aromatic compound biosynthetic process (GO:0019438)	1.63	1.63e-05	0.000886
positive regulation of gene expression (GO:0010628)	1.62	9.56e-09	1.14e-06
regulation of signal transduction (GO:0009966)	1.62	1.63e-13	6.66e-11
localization of cell (GO:0051674)	1.62	6.09e-05	0.00287
cell motility (GO:0048870)	1.62	6.09e-05	0.00286
negative regulation of cell death (GO:0060548)	1.61	0.000102	0.00452
response to drug (GO:0042493)	1.61	0.00011	0.00477
regulation of cellular protein metabolic process (GO:0032268)	1.61	6.69e-11	1.4e-08
positive regulation of nitrogen compound metabolic process (GO:0051173)	1.6	4e-13	1.42e-10
positive regulation of protein metabolic process (GO:0051247)	1.6	4.51e-07	3.67e-05
positive regulation of cellular metabolic process (GO:0031325)	1.59	1.2e-13	5.15e-11
protein phosphorylation (GO:0006468)	1.59	0.000258	0.0103
regulation of protein metabolic process (GO:0051246)	1.58	5.79e-11	1.23e-08
cellular response to organic substance (GO:0071310)	1.58	2.8e-09	3.82e-07
regulation of cellular macromolecule biosynthetic process (GO:2000112)	1.58	9.77e-16	1.04e-12
negative regulation of molecular function (GO:0044092)	1.58	7.19e-05	0.00332
negative regulation of cellular process (GO:0048523)	1.58	1.32e-19	3.5e-16
positive regulation of metabolic process (GO:0009893)	1.58	2.93e-14	1.46e-11
negative regulation of biological process (GO:0048519)	1.57	4.36e-22	6.94e-18
regulation of macromolecule biosynthetic process (GO:0010556)	1.57	1.54e-15	1.54e-12
regulation of signaling (GO:0023051)	1.56	2.65e-13	1e-10
regulation of cell communication (GO:0010646)	1.56	3.96e-13	1.43e-10
positive regulation of signal transduction (GO:0009967)	1.56	2.39e-06	0.000161
animal organ development (GO:0048513)	1.56	1.34e-11	3.44e-09
positive regulation of macromolecule metabolic process (GO:0010604)	1.56	3.22e-12	9.15e-10
regulation of cell population proliferation (GO:0042127)	1.55	5.29e-06	0.000324
peptidyl-amino acid modification (GO:0018193)	1.55	0.00112	0.0349
regulation of cellular biosynthetic process (GO:0031326)	1.55	2.52e-15	1.91e-12
regulation of RNA metabolic process (GO:0051252)	1.55	1.27e-13	5.33e-11
RNA metabolic process (GO:0016070)	1.55	5.2e-06	0.00032
regulation of nucleic acid-templated transcription (GO:1903506)	1.54	2.43e-12	7.31e-10
regulation of transcription, DNA-templated (GO:0006355)	1.54	4.37e-12	1.18e-09
regulation of RNA biosynthetic process (GO:2001141)	1.54	2.53e-12	7.45e-10
regulation of gene expression (GO:0010468)	1.54	5.84e-16	6.64e-13
regulation of nucleobase-containing compound metabolic process (GO:0019219)	1.53	5.64e-14	2.64e-11
tissue development (GO:0009888)	1.53	4.87e-06	0.000301
regulation of biosynthetic process (GO:0009889)	1.52	1.42e-14	7.78e-12
cellular nitrogen compound biosynthetic process (GO:0044271)	1.52	1.32e-05	0.000732
organic cyclic compound biosynthetic process (GO:1901362)	1.52	0.000133	0.00561
response to organic substance (GO:0010033)	1.5	2.71e-09	3.71e-07
protein modification by small protein conjugation or removal (GO:0070647)	1.5	0.00126	0.0383
phosphorylation (GO:0016310)	1.5	0.000206	0.00842
regulation of nitrogen compound metabolic process (GO:0051171)	1.5	3.54e-20	2.82e-16
cellular macromolecule metabolic process (GO:0044260)	1.5	1.95e-16	2.59e-13
system development (GO:0048731)	1.49	1.65e-13	6.56e-11
macromolecule catabolic process (GO:0009057)	1.49	0.00112	0.0348
multicellular organism development (GO:0007275)	1.49	1.65e-15	1.54e-12
intracellular transport (GO:0046907)	1.48	0.000105	0.00463
regulation of macromolecule metabolic process (GO:0060255)	1.48	6.57e-20	3.49e-16
regulation of cellular metabolic process (GO:0031323)	1.47	8.57e-20	2.73e-16
epithelium development (GO:0060429)	1.47	0.00137	0.0411
regulation of primary metabolic process (GO:0080090)	1.47	1.07e-18	2.43e-15
protein-containing complex assembly (GO:0065003)	1.47	0.000339	0.013
regulation of localization (GO:0032879)	1.47	1.31e-07	1.19e-05
nucleic acid metabolic process (GO:0090304)	1.47	2.59e-06	0.000172
cellular response to chemical stimulus (GO:0070887)	1.46	8.07e-08	7.64e-06
cellular response to stress (GO:0033554)	1.46	6.21e-05	0.0029
gene expression (GO:0010467)	1.46	1.67e-05	0.000904
positive regulation of cell communication (GO:0010647)	1.46	4.48e-05	0.0022
positive regulation of cellular process (GO:0048522)	1.45	2.17e-15	1.82e-12
cell differentiation (GO:0030154)	1.45	1.29e-09	1.88e-07
positive regulation of signaling (GO:0023056)	1.45	5.89e-05	0.0028
regulation of metabolic process (GO:0019222)	1.45	8.32e-20	3.31e-16
anatomical structure development (GO:0048856)	1.45	7.89e-15	4.65e-12
cellular protein metabolic process (GO:0044267)	1.45	2e-09	2.82e-07
regulation of response to stimulus (GO:0048583)	1.44	7.51e-11	1.55e-08
nucleobase-containing compound metabolic process (GO:0006139)	1.44	7.85e-07	6.07e-05
cellular protein modification process (GO:0006464)	1.43	1.88e-07	1.67e-05
protein modification process (GO:0036211)	1.43	1.88e-07	1.66e-05
cellular developmental process (GO:0048869)	1.43	3.09e-09	4.1e-07
macromolecule modification (GO:0043412)	1.43	7.38e-08	7.08e-06
organelle organization (GO:0006996)	1.43	3.57e-08	3.67e-06
cell surface receptor signaling pathway (GO:0007166)	1.42	1.09e-05	0.00061
macromolecule metabolic process (GO:0043170)	1.41	6.16e-15	3.92e-12
positive regulation of biological process (GO:0048518)	1.4	9.33e-15	5.3e-12
developmental process (GO:0032502)	1.4	1.05e-13	4.64e-11
cellular aromatic compound metabolic process (GO:0006725)	1.39	2.71e-06	0.000179
heterocycle metabolic process (GO:0046483)	1.39	3.7e-06	0.000237
cellular component organization or biogenesis (GO:0071840)	1.39	9.59e-13	3.11e-10
positive regulation of response to stimulus (GO:0048584)	1.39	4.1e-05	0.00204
cellular localization (GO:0051641)	1.39	5.5e-05	0.00263
protein metabolic process (GO:0019538)	1.39	9.13e-09	1.09e-06
cellular component organization (GO:0016043)	1.38	6.27e-12	1.64e-09
establishment of protein localization (GO:0045184)	1.38	0.0015	0.0442
regulation of biological quality (GO:0065008)	1.37	1.32e-07	1.2e-05
phosphate-containing compound metabolic process (GO:0006796)	1.36	0.000315	0.0121
cellular component biogenesis (GO:0044085)	1.36	5.7e-05	0.00272
cellular component assembly (GO:0022607)	1.36	0.000159	0.00661
phosphorus metabolic process (GO:0006793)	1.36	0.000409	0.0154
nitrogen compound metabolic process (GO:0006807)	1.34	6.08e-13	2.06e-10
cellular nitrogen compound metabolic process (GO:0034641)	1.34	8.77e-06	0.00051
organic cyclic compound metabolic process (GO:1901360)	1.34	1.88e-05	0.001
organic substance biosynthetic process (GO:1901576)	1.34	9.72e-05	0.00436
cellular biosynthetic process (GO:0044249)	1.33	0.000166	0.0069
biosynthetic process (GO:0009058)	1.32	0.000117	0.00504
organonitrogen compound metabolic process (GO:1901564)	1.32	4.9e-08	4.88e-06
response to external stimulus (GO:0009605)	1.31	0.000948	0.0308
signal transduction (GO:0007165)	1.29	1.34e-06	9.76e-05
primary metabolic process (GO:0044238)	1.28	2.97e-10	5.26e-08
cellular metabolic process (GO:0044237)	1.28	1.87e-10	3.46e-08
organic substance metabolic process (GO:0071704)	1.28	1.47e-10	2.79e-08
cellular response to stimulus (GO:0051716)	1.26	6.76e-08	6.52e-06
response to chemical (GO:0042221)	1.25	9.26e-05	0.00418
response to stress (GO:0006950)	1.25	0.000628	0.0219
regulation of cellular process (GO:0050794)	1.25	2.44e-16	2.99e-13
multicellular organismal process (GO:0032501)	1.25	1.27e-07	1.17e-05
localization (GO:0051179)	1.25	5.53e-06	0.000336
metabolic process (GO:0008152)	1.24	3.08e-09	4.12e-07
cell communication (GO:0007154)	1.23	2.81e-05	0.00145
signaling (GO:0023052)	1.23	3.49e-05	0.00177
regulation of biological process (GO:0050789)	1.23	2.32e-15	1.85e-12
biological regulation (GO:0065007)	1.22	1.53e-16	2.21e-13
establishment of localization (GO:0051234)	1.2	0.00127	0.0385
response to stimulus (GO:0050896)	1.18	8.95e-06	0.000516
cellular process (GO:0009987)	1.16	1.82e-15	1.61e-12
biological_process (GO:0008150)	1.08	5.22e-11	1.12e-08
Unclassified (UNCLASSIFIED)	0.52	5.22e-11	1.14e-08
