## Supplemental Table 3 for "Genomewide m^6^A mapping uncovers dynamic changes in the m^6^A epitranscriptome of cisplatin-treated apoptotic HeLa cells"

### Sheet: Sayfa 1 - Differentially methyl
Differentially methylated apoptotic genes
ID	Gene	Name
HUMAN|HGNC=77|UniProtKB=P42684	ABL2	Tyrosine-protein kinase ABL2
HUMAN|HGNC=29418|UniProtKB=Q8TF40	FNIP1	Folliculin-interacting protein 1
HUMAN|HGNC=9967|UniProtKB=P07949	RET	Proto-oncogene tyrosine-protein kinase receptor Ret
HUMAN|HGNC=6021|UniProtKB=P40189	IL6ST	Interleukin-6 receptor subunit beta
HUMAN|HGNC=2726|UniProtKB=P35638	DDIT3	DNA damage-inducible transcript 3 protein
HUMAN|HGNC=30396|UniProtKB=Q9BQE4	SELENOS	Selenoprotein S
HUMAN|HGNC=7782|UniProtKB=Q16236	NFE2L2	Nuclear factor erythroid 2-related factor 2
HUMAN|HGNC=3688|UniProtKB=P11362	FGFR1	Fibroblast growth factor receptor 1
HUMAN|HGNC=16446|UniProtKB=Q9BXL6	CARD14	Caspase recruitment domain-containing protein 14
HUMAN|HGNC=25847|UniProtKB=Q9H832	UBE2Z	Ubiquitin-conjugating enzyme E2 Z
HUMAN|HGNC=11906|UniProtKB=O14798	TNFRSF10C	Tumor necrosis factor receptor superfamily member 10C
HUMAN|HGNC=7765|UniProtKB=P21359	NF1	Neurofibromin
HUMAN|HGNC=8816|UniProtKB=O15530	PDPK1	3-phosphoinositide-dependent protein kinase 1
HUMAN|HGNC=188|UniProtKB=O14672	ADAM10	Disintegrin and metalloproteinase domain-containing protein 10
HUMAN|HGNC=21285|UniProtKB=Q96PN6	ADCY10	Adenylate cyclase type 10
HUMAN|HGNC=259|UniProtKB=P35318	ADM	ADM
HUMAN|HGNC=371|UniProtKB=Q12802	AKAP13	A-kinase anchor protein 13
HUMAN|HGNC=12022|UniProtKB=P13693	TPT1	Translationally-controlled tumor protein
HUMAN|HGNC=25567|UniProtKB=Q9NVI7	ATAD3A	ATPase family AAA domain-containing protein 3A
HUMAN|HGNC=25240|UniProtKB=Q4KMQ2	ANO6	Anoctamin-6
HUMAN|HGNC=16262|UniProtKB=P46937	YAP1	Transcriptional coactivator YAP1
HUMAN|HGNC=582|UniProtKB=Q92870	APBB2	Amyloid-beta A4 precursor protein-binding family B member 2
HUMAN|HGNC=644|UniProtKB=P10275	AR	Androgen receptor
HUMAN|HGNC=684|UniProtKB=Q9NR80	ARHGEF4	Rho guanine nucleotide exchange factor 4
HUMAN|HGNC=785|UniProtKB=P18847	ATF3	Cyclic AMP-dependent transcription factor ATF-3
HUMAN|HGNC=790|UniProtKB=Q9Y2D1	ATF5	Cyclic AMP-dependent transcription factor ATF-5
HUMAN|HGNC=990|UniProtKB=P10415	BCL2	Apoptosis regulator Bcl-2
HUMAN|HGNC=994|UniProtKB=O43521	BCL2L11	Bcl-2-like protein 11
HUMAN|HGNC=24132|UniProtKB=Q96LC9	BMF	Bcl-2-modifying factor
HUMAN|HGNC=1084|UniProtKB=Q12983	BNIP3	BCL2/adenovirus E1B 19 kDa protein-interacting protein 3
HUMAN|HGNC=19341|UniProtKB=Q8IU85	CAMK1D	Calcium/calmodulin-dependent protein kinase type 1D
HUMAN|HGNC=1681|UniProtKB=P16070	CD44	CD44 antigen
HUMAN|HGNC=19338|UniProtKB=Q9BWU1	CDK19	Cyclin-dependent kinase 19
HUMAN|HGNC=1775|UniProtKB=Q15078	CDK5R1	Cyclin-dependent kinase 5 activator 1
HUMAN|HGNC=1784|UniProtKB=P38936	CDKN1A	Cyclin-dependent kinase inhibitor 1
HUMAN|HGNC=17294|UniProtKB=Q5VWQ8	DAB2IP	Disabled homolog 2-interacting protein
HUMAN|HGNC=2867|UniProtKB=Q02127	DHODH	Dihydroorotate dehydrogenase (quinone), mitochondrial
HUMAN|HGNC=3072|UniProtKB=Q16828	DUSP6	Dual specificity protein phosphatase 6
HUMAN|HGNC=3176|UniProtKB=P05305	EDN1	Endothelin-1
HUMAN|HGNC=3227|UniProtKB=P52799	EFNB2	Ephrin-B2
HUMAN|HGNC=3236|UniProtKB=P00533	EGFR	Epidermal growth factor receptor
HUMAN|HGNC=3240|UniProtKB=Q06889	EGR3	Early growth response protein 3
HUMAN|HGNC=3390|UniProtKB=Q15375	EPHA7	Ephrin type-A receptor 7
HUMAN|HGNC=17072|UniProtKB=Q8IUD2	ERC1	ELKS/Rab6-interacting/CAST family member 1
HUMAN|HGNC=3519|UniProtKB=Q99502	EYA1	Eyes absent homolog 1
HUMAN|HGNC=3522|UniProtKB=O95677	EYA4	Eyes absent homolog 4
HUMAN|HGNC=3578|UniProtKB=Q9UNN5	FAF1	FAS-associated factor 1
HUMAN|HGNC=16712|UniProtKB=Q969H0	FBXW7	F-box/WD repeat-containing protein 7
HUMAN|HGNC=3676|UniProtKB=P09038	FGF2	Fibroblast growth factor 2
HUMAN|HGNC=27310|UniProtKB=Q8NFG4	FLCN	Folliculin
HUMAN|HGNC=13718|UniProtKB=P15407	FOSL1	Fos-related antigen 1
HUMAN|HGNC=4047|UniProtKB=O00144	FZD9	Frizzled-9
HUMAN|HGNC=4095|UniProtKB=P24522	GADD45A	Growth arrest and DNA damage-inducible protein GADD45 alpha
HUMAN|HGNC=4318|UniProtKB=P10070	GLI2	Zinc finger protein GLI2
HUMAN|HGNC=4617|UniProtKB=P49841	GSK3B	Glycogen synthase kinase-3 beta
HUMAN|HGNC=587|UniProtKB=P27695	HAP1	DNA-(apurinic or apyrimidinic site) lyase
HUMAN|HGNC=14063|UniProtKB=P56524	HDAC4	Histone deacetylase 4
HUMAN|HGNC=4913|UniProtKB=O00291	HIP1	Huntingtin-interacting protein 1
HUMAN|HGNC=5273|UniProtKB=P98160	HSPG2	Basement membrane-specific heparan sulfate proteoglycan core protein
HUMAN|HGNC=4851|UniProtKB=P42858	HTT	Huntingtin
HUMAN|HGNC=5360|UniProtKB=P41134	ID1	DNA-binding protein inhibitor ID-1
HUMAN|HGNC=5362|UniProtKB=Q02535	ID3	DNA-binding protein inhibitor ID-3
HUMAN|HGNC=5409|UniProtKB=P09913	IFIT2	Interferon-induced protein with tetratricopeptide repeats 2
HUMAN|HGNC=5465|UniProtKB=P08069	IGF1R	Insulin-like growth factor 1 receptor
HUMAN|HGNC=6018|UniProtKB=P05231	IL6	Interleukin-6
HUMAN|HGNC=6126|UniProtKB=Q9Y4H2	IRS2	Insulin receptor substrate 2
HUMAN|HGNC=6183|UniProtKB=Q15811	ITSN1	Intersectin-1
HUMAN|HGNC=6192|UniProtKB=O60674	JAK2	Tyrosine-protein kinase JAK2
HUMAN|HGNC=28916|UniProtKB=Q8N9B5	JMY	Junction-mediating and -regulatory protein
HUMAN|HGNC=6204|UniProtKB=P05412	JUN	Transcription factor AP-1
HUMAN|HGNC=13610|UniProtKB=Q8NHM5	KDM2B	Lysine-specific demethylase 2B
HUMAN|HGNC=6563|UniProtKB=P17931	LGALS3	Galectin-3
HUMAN|HGNC=6692|UniProtKB=Q07954	LRP1	Prolow-density lipoprotein receptor-related protein 1
HUMAN|HGNC=6700|UniProtKB=Q14114	LRP8	Low-density lipoprotein receptor-related protein 8
HUMAN|HGNC=5467|UniProtKB=P11717	M6PR	Cation-independent mannose-6-phosphate receptor
HUMAN|HGNC=13731|UniProtKB=Q7L5Y9	MAEA	Macrophage erythroblast attacher
HUMAN|HGNC=6846|UniProtKB=P52564	MAP2K6	Dual specificity mitogen-activated protein kinase kinase 6
HUMAN|HGNC=37164|UniProtKB=P0CJ74	MTRNR2L7	Humanin-like 7
HUMAN|HGNC=7548|UniProtKB=P10244	MYBL2	Myb-related protein B
HUMAN|HGNC=7665|UniProtKB=O43639	NCK2	Cytoplasmic protein NCK2
HUMAN|HGNC=7668|UniProtKB=Q15788	NCOA1	Nuclear receptor coactivator 1
HUMAN|HGNC=7838|UniProtKB=Q99801	NKX3-1	Homeobox protein Nkx-3.1
HUMAN|HGNC=7857|UniProtKB=P30419	NMT1	Glycylpeptide N-tetradecanoyltransferase 1
HUMAN|HGNC=7910|UniProtKB=P06748	NPM1	Nucleophosmin
HUMAN|HGNC=7981|UniProtKB=P43354	NR4A2	Nuclear receptor subfamily 4 group A member 2
HUMAN|HGNC=7982|UniProtKB=Q92570	NR4A3	Nuclear receptor subfamily 4 group A member 3
HUMAN|HGNC=8004|UniProtKB=O14786	NRP1	Neuropilin-1
HUMAN|HGNC=8111|UniProtKB=Q8TAX0	OSR1	Protein odd-skipped-related 1
HUMAN|HGNC=8822|UniProtKB=Q15121	PEA15	Astrocytic phosphoprotein PEA-15
HUMAN|HGNC=8933|UniProtKB=Q8WV24	PHLDA1	Pleckstrin homology-like domain family A member 1
HUMAN|HGNC=2752|UniProtKB=O75925	PIAS1	E3 SUMO-protein ligase PIAS1
HUMAN|HGNC=16491|UniProtKB=Q9HB75	PIDD1	p53-induced death domain-containing protein 1
HUMAN|HGNC=29105|UniProtKB=O94827	PLEKHG5	Pleckstrin homology domain-containing family G member 5
HUMAN|HGNC=2154|UniProtKB=Q9H4B4	PLK3	Serine/threonine-protein kinase PLK3
HUMAN|HGNC=9108|UniProtKB=Q13794	PMAIP1	Phorbol-12-myristate-13-acetate-induced protein 1
HUMAN|HGNC=9208|UniProtKB=P16435	POR	NADPH--cytochrome P450 reductase
HUMAN|HGNC=9232|UniProtKB=Q07869	PPARA	Peroxisome proliferator-activated receptor alpha
HUMAN|HGNC=9302|UniProtKB=P30153	PPP2R1A	Serine/threonine-protein phosphatase 2A 65 kDa regulatory subunit A alpha isoform
HUMAN|HGNC=32594|UniProtKB=Q8TCU6	PREX1	Phosphatidylinositol 3,4,5-trisphosphate-dependent Rac exchanger 1 protein
HUMAN|HGNC=9393|UniProtKB=P17252	PRKCA	Protein kinase C alpha type
HUMAN|HGNC=9412|UniProtKB=Q05513	PRKCZ	Protein kinase C zeta type
HUMAN|HGNC=9438|UniProtKB=O75569	PRKRA	Interferon-inducible double-stranded RNA-dependent protein kinase activator A
HUMAN|HGNC=9547|UniProtKB=P62191	PSMC1	26S proteasome regulatory subunit 4
HUMAN|HGNC=9605|UniProtKB=P35354	PTGS2	Prostaglandin G/H synthase 2
HUMAN|HGNC=9611|UniProtKB=Q05397	PTK2	Focal adhesion kinase 1
HUMAN|HGNC=9612|UniProtKB=Q14289	PTK2B	Protein-tyrosine kinase 2-beta
HUMAN|HGNC=9827|UniProtKB=Q99638	RAD9A	Cell cycle checkpoint control protein RAD9A
HUMAN|HGNC=10080|UniProtKB=Q15287	RNPS1	RNA-binding protein with serine-rich domain 1
HUMAN|HGNC=10249|UniProtKB=Q9Y6N7	ROBO1	Roundabout homolog 1
HUMAN|HGNC=10260|UniProtKB=P51449	RORC	Nuclear receptor ROR-gamma
HUMAN|HGNC=10431|UniProtKB=Q15349	RPS6KA2	Ribosomal protein S6 kinase alpha-2
HUMAN|HGNC=10575|UniProtKB=P13521	SCG2	Secretogranin-2
HUMAN|HGNC=10732|UniProtKB=Q92854	SEMA4D	Semaphorin-4D
HUMAN|HGNC=10760|UniProtKB=Q01105	SET	Protein SET
HUMAN|HGNC=445|UniProtKB=Q7Z333	SETX	Probable helicase senataxin
HUMAN|HGNC=10776|UniProtKB=Q8N474	SFRP1	Secreted frizzled-related protein 1
HUMAN|HGNC=20861|UniProtKB=Q9ULF5	SLC39A10	Zinc transporter ZIP10
HUMAN|HGNC=11128|UniProtKB=O95863	SNAI1	Zinc finger protein SNAI1
HUMAN|HGNC=11641|UniProtKB=Q9NQB0	TCF7L2	Transcription factor 7-like 2
HUMAN|HGNC=28369|UniProtKB=Q86W42	THOC6	THO complex subunit 6 homolog
HUMAN|HGNC=11805|UniProtKB=Q13009	TIAM1	T-lymphoma invasion and metastasis-inducing protein 1
HUMAN|HGNC=16711|UniProtKB=Q9Y2C9	TLR6	Toll-like receptor 6
HUMAN|HGNC=28279|UniProtKB=Q8WVP5	TNFAIP8L1	Tumor necrosis factor alpha-induced protein 8-like protein 1
HUMAN|HGNC=11907|UniProtKB=Q9UBN6	TNFRSF10D	Tumor necrosis factor receptor superfamily member 10D
HUMAN|HGNC=11939|UniProtKB=P41273	TNFSF9	Tumor necrosis factor ligand superfamily member 9
HUMAN|HGNC=12003|UniProtKB=O15350	TP73	Tumor protein p73
HUMAN|HGNC=12032|UniProtKB=Q12933	TRAF2	TNF receptor-associated factor 2
HUMAN|HGNC=16264|UniProtKB=Q12931	TRAP1	Heat shock protein 75 kDa, mitochondrial
HUMAN|HGNC=12303|UniProtKB=O75962	TRIO	Triple functional domain protein
HUMAN|HGNC=12658|UniProtKB=P52735	VAV2	Guanine nucleotide exchange factor VAV2
HUMAN|HGNC=26259|UniProtKB=Q5D1E8	ZC3H12A	Endoribonuclease ZC3H12A
HUMAN|HGNC=1107|UniProtKB=Q07352	ZFP36L1	mRNA decay activator protein ZFP36L1
